# The Dynamics of Cytoplasmic mRNA Metabolism

**DOI:** 10.1101/763599

**Authors:** Timothy J. Eisen, Stephen W. Eichhorn, Alexander O. Subtelny, Kathy S. Lin, Sean E. McGeary, Sumeet Gupta, David P. Bartel

## Abstract

For all but a few mRNAs, the dynamics of metabolism are unknown. Here, we developed an experimental and analytical framework for examining these dynamics for mRNAs from thousands of genes. mRNAs of mouse fibroblasts exit the nucleus with diverse intragenic and intergenic poly(A)-tail lengths. Once in the cytoplasm, they have a broad (1000-fold) range of deadenylation rate constants, which correspond to cytoplasmic lifetimes. Indeed, with few exceptions, degradation appears to occur primarily through deadenylation-linked mechanisms, with little contribution from either endonucleolytic cleavage or deadenylation-independent decapping. Most mRNA molecules degrade only after their tail lengths fall below 25 nt. Decay rate constants of short-tailed mRNAs vary broadly (1000-fold) and are more rapid for short-tailed mRNAs that had previously undergone more rapid deadenylation. This coupling helps clear rapidly deadenylated mRNAs, enabling the large range in deadenylation rate constants to impart a similarly large range in stabilities.

**Highlights:**

- mRNAs enter the cytoplasm with diverse intra- and intergenic lengths
- mRNA deadenylation rates span a 1000-fold range and correspond to mRNA half-lives
- After their tails become short, mRNAs decay at rates that span a 1000-fold range
- More rapidly deadenylated mRNAs decay more rapidly upon reaching short tail lengths
