## Supplemental Table 3 for "The Dynamics of Cytoplasmic mRNA Metabolism"

### Sheet: Table S7
Table S3: Oligonucleotides Used in This Study, Related to STAR Methods
RNA standards
Name	Sequence	Type	Source	Comment
30nt5EU	5′-7meG*-GACACAAGGACAGACUCACACGAGACAGAC-OH-3′	RNA	In vitro transcription	For 5-EU purification monitoring of RNA/RPF libraries
40nt5EU	5′-7meG*-GACGAACACAAGGACAGAG-5EU-GACACGAGACAGACGACAGC-OH-3′	RNA containing a single 5-EU	In vitro transcription	For 5-EU purification monitoring of RNA/RPF libraries
Rluc	5′-ppp-GGGCAAAUCAGGCAAAUCUGGUAAUGGUUCUUAUAGGUUACUUGAUCAUUACAAAUAUCUUACUGCAUGGUUUGAACUUCUUAAUUUACCAAAGAAGAUCAUUUUUGUCGGCCAUGAUUGGGGUGCUUGUUUGGCAUUUCAUUAUAGCUAUGAGCAUCAAGAUAAGAUCAAAGCAAUAGUUCACGCUGAAAGUGUAGUAGAUGUGAUUGAAUCAUGGGAUGAAUGGCCUGAUAUUGAAGAAGAUAUUGCGUUGAUCAAAUCUGAAGAAGGAGAAAAAAUGGUUUUGGAGAAUAACUUCUUCGUGGAAACCAUGUUGCCAUCAAAAAUCAUGAGAAAGUUAGAACCAGAAGAAUUUGCAGCAUAUCUUGAACCAUUCAAAGAGAAAGGUGAAG…	RNA	In vitro transcription	Common sequence of the standards, without the individual identifiers
Fluc	5′-7meG*-AUGGAAGACGCCAAAAACAUAAAGAAAGGCCCGGCGCCAUUCUAUCCGCUGGAAGAUGGAACCGCUGGAGAGCAACUGCAUAAGGCUAUGAAGAGAUACGCCCUGGUUCCUGGAACAAUUGCUUUUACAGAUGCACAUAUCGAGGUGGACAUCACUUACGCUGAGUACUUCGAAAUGUCCGUUCGGUUGGCAGAAGCUAUGAAACGAUAUGGGCUGAAUACAAAUCACAGAAUCGUCGUAUGCAGUGAAAACUCUCUUCAAUUCUUUAUGCCGGUGUUGGGCGCGUUAUUUAUCGGAGUUGCAGUUGCGCCCGCGAACGACAUUUAUAAUGAACGUGAAUUGCUCAACAGUAUGGGCAUUUCGCAGCCUACCGUGGUGUUCGUUUCCAAA…	RNA	In vitro transcription	For 5-EU purification monitoring of PAL-seq libraries
Chloram	5′-7meG-AUGGAGAAAAAAAUCACUGGAUAUACCACCGUUGAUAUAUCCCAAUGGCAUCGUAAAGAACAUUUUGAGGCAUUUCAGUCAGUUGCUCAAUGUACCUAUAACCAGACCGUUCAGCUGGAUAUUACGGCCUUUUUAAAGACCGUAAAGAAAAAUAAGCACAAGUUUUAUCCGGCCUUUAUUCACAUUCUUGCCCGCCUGAUGAAUGCUCAUCCGGAAUUCCGUAUGGCAAUGAAAGACGGUGAGCUGGUGAUAUGGGAUAGUGUUCACCCUUGUUACACCGUUUUCCAUGAGCAAACUGAAACGUUUUCAUCGCUCUGGAGUGAAUACCACGACGAUUUCCGGCAGUUUCUACACAUAUAUUCGCAAGAUGUGGCGUGUUACGGUGAAAACC…	RNA containing 5-EU	In vitro transcription	For quantitative spike normalization of actinomycin D libraries
GFP	5′-7meG*-AUGGUGAGCAAGGGCGCCGAGCUGUUCACCGGCAUCGUGCCCAUCCUGAUCGAGCUGAAUGGCGAUGUGAAUGGCCACAAGUUCAGCGUGAGCGGCGAGGGCGAGGGCGAUGCCACCUACGGCAAGCUGACCCUGAAGUUCAUCUGCACCACCGGCAAGCUGCCUGUGCCCUGGCCCACCCUGGUGACCACCCUGAGCUACGGCGUGCAGUGCUUCUCACGCUACCCCGAUCACAUGAAGCAGCACGACUUCUUCAAGAGCGCCAUGCCUGAGGGCUACAUCCAGGAGCGCACCAUCUUCUUCGAGGAUGACGGCAACUACAAGUCGCGCGCCGAGGUGAAGUUCGAGGGCGAUACCCUGGUGAAUCGCAUCGAGCUGACCGGCACCGAU…	RNA containing 5-EU	In vitro transcription	For 5-EU purification monitoring of PAL-seq libraries
FragmentedRNAnorm1	5′-OH-GGCAUUAACGCGGCCGCUCUACAAUAGUGA-OH-3′	RNA	IDT	For quantitative-spike normalization of fragmented libraries
FragmentedRNAnorm2	5′-OH-GGCAUUAACGCGAACUCGGCCUACAAUAGU-OH-3′	RNA	IDT	For quantitative-spike normalization of fragmented libraries
FragmentedRNAnorm3	5′-OH-GAAAAAAAAAAAAAAUACAUUCCAAAAU-OH-3′	RNA	IDT	For quantitative-spike normalization of fragmented libraries
Pal-seq trace oligos
Name	Sequence	Type	Source	Comment
32mer	5′-OH-GGCAUUAACGCGAACUCGGCCUACAAUAGUGA-OH-3′	RNA	IDT	For following the PAL-seq 3′-ligation
A29U	5′-OH-AAUGUCCGUUCAUUACUACUAAAAAAAAAAAAAAAAAAAAAAAAAAAAAU-OH-3′	RNA	IDT	For following the PAL-seq 3′-ligation
A65	5′-OH-UCCAUCAACUAAAAAAAAAAAAAAAAAAAAAAAAAAAAAAAAAAAAAAAAAAAAAAAAAAAAAAAAAAAAAAAAA-OH-3′	RNA		For following the PAL-seq 3′-ligation
Sequencing oligos
Name	Sequence	Type	Source	Comment
3pAdpater	5PhosAGATCGGAAGAGCACACGTCT-dT•Biotin-dT•Biotin-ddC-3'	DNA with a 5′ phosphate, two internal biotins, and a 3′ terminal dideoxycytidine	IDT
U_Splint	TTCCGATCTATTTTTTT	DNA	IDT
A_Splint	TTCCGATCTTTTTTTTT	DNA	IDT
5pAdapter	AATGATACGGCGACCACCGAGATCTACACTCTTTCCCTACACGACGCTCTTCCGATCTrNrN*rNrNrNrNrNrN	DNA/RNA chimera	IDT	RNA bases are denoted r(N). * represents one of 4 phasing barcodes mixed in equal propotions (below)
RT_Primer	CAAGCAGAAGACGGCATACGAGATBBBBBBGTGACTGGAGTTCAGACGTGTGCTCTTCCGA	DNA	IDT	BBBBBB represets the barcode, used only for sequencing cDNA with TAIL-seq
PAL_SeqPcrAmpFWD	CAAGCAGAAGACGGCATACGAGATBBBBBBCGTCTTTCCCTACACGACGCTCTTCC	DNA	IDT	BBBBBB represents the barcode, used for PAL-seq sequencing
PAL_SeqPcrAmpREV	AATGATACGGCGACCACCGAGATCTACACGTGACTGGAGTTCAGACGTGTGCTCTTCCGA	DNA	IDT
SeqPrimer1	GTGACTGGAGTTCAGACGTGTGCTCTTCCGATCT	DNA	IDT	For PAL-seq v2 sequencing of reads 1 and 2
SeqPrimer2	AGATCGGAAGAGCGTCGTGTAGGGAAAGACG	DNA	IDT	For PAL-seq v2 sequencing of the index read
TailSeqPcrAmpFWD	AATGATACGGCGACCACCGAGATCTACACTCTTTCCCTACACGACGCTCTTCC	DNA	IDT
TailSeqPcrAmpREV	CAAGCAGAAGACGGCATACGAGATBBBBBBGTGACTGGAGTTCAGACGTGTGCTCTTCCGA	DNA	IDT	BBBBBB represents the barcode, used for TAIL-seq sequencing of PCR products.
3pAdapterSingleStrandedLig	5AmpNNNNAGATCGGAAGAGCACACGTCT-dT•Biotin-dT•Biotin-ddC-3'	DNA with a 5′ andenylyl group, two internal biotins, and a 3′ terminal dideoxycytidine	IDT	Note that that oligo was ordered with a 5' phosphate and then adenylylated.
TAIL-seq Sequencing 5p Adapter Phases
Name	Sequence	Type	Source	Comment
5pAdapterPhase1	AATGATACGGCGACCACCGAGATCTACACTCTTTCCCTACACGACGCTCTTCCGATCTrNrNrArNrNrNrNrNrN	DNA/RNA chimera	5pAdapter	If position 3 of the sequencing read is an A, sequencing of the molecule of interest begins at position 10; note that this is also the 5p adapter used for the single-stranded ligation experiments.
5pAdapterPhase2	AATGATACGGCGACCACCGAGATCTACACTCTTTCCCTACACGACGCTCTTCCGATCTNNGANNNNNN	DNA/RNA chimera	5pAdapter	If position 3-4 of the sequencing read is a GA, sequencing of the molecule of interest begins at position 11
5pAdapterPhase3	AATGATACGGCGACCACCGAGATCTACACTCTTTCCCTACACGACGCTCTTCCGATCTrNrNrCrGrArNrNrNrNrNrN	DNA/RNA chimera	5pAdapter	If position 3-5 of the sequencing read is an CGA, sequencing of the molecule of interest begins at position 12
5pAdapterPhase4	AATGATACGGCGACCACCGAGATCTACACTCTTTCCCTACACGACGCTCTTCCGATCTrNrNrUrCrGrArNrNrNrNrNrN	DNA/RNA chimera	5pAdapter	If position 3-6 of the sequencing read is an TCGA, sequencing of the molecule of interest begins at position 13
Pal-seq and TAIL-seq RNA standard sequences-barcode portion only (3′-most 20nt, appended to the Rluc sequence above)
Name	Sequence	Type	Source	Comment
A10_6	AAUGUCCGUUUCUCAAACUC-A10	RNA	Set 2	Not added to the same libraries as set 3
A30_6	AAUGUCCGUUCAUUACUACU-A29-A/U/C/G	RNA	Set 2	Not added to the same libraries as set 3
A110_6	AAUGUCCGUUACUCCAUCAU-A110	RNA	Set 2	Not added to the same libraries as set 3
A210_6	AAUGUCCGUUUACAAUCCCU-A210	RNA	Set 2	Not added to the same libraries as set 3
A10_7	AUCACAGCAUUCUCAAACUC-A10	RNA	Set 1 (AOS 2)	Subtelny et al., 2014
A50_7	AUCACAGCAUAUUCCAUCAC-A57	RNA	Set 1 (AOS 2)	Subtelny et al., 2014
A100_7	AUCACAGCAUAAAUUCCUCC-A107	RNA	Set 1 (AOS 2)	Subtelny et al., 2014
A150_7	AUCACAGCAUAACACUCUUC-A60	RNA	Set 1 (AOS 2)	Subtelny et al., 2014
A200_7	AUCACAGCAUCUAACUUACC-A215	RNA	Set 1 (AOS 2)	Subtelny et al., 2014
A250_7	AUCACAGCAUUACAUCCAUC-A273	RNA	Set 1 (AOS 2)	Subtelny et al., 2014
A300_7	AUCACAGCAUCUCACUAUAC-A324	RNA	Set 1 (AOS 2)	Subtelny et al., 2014
chrS_10	AAUGUCCGUUCCUACAACUU-A10	RNA	Set 3 (AOS 1)	Subtelny et al., 2014
chrS_50	AAUGUCCGUUUCCAUCAACU-A56	RNA	Set 3 (AOS 1)	Subtelny et al., 2014
chrS_100	AAUGUCCGUUACUCCAUCAU-A107	RNA	Set 3 (AOS 1)	Subtelny et al., 2014
chrS_150	AAUGUCCGUUAAAUCCCCUU-A167	RNA	Set 3 (AOS 1)	Subtelny et al., 2014
chrS_200	AAUGUCCGUUUACAAUCCCU-A205	RNA	Set 3 (AOS 1)	Subtelny et al., 2014
chrS_250	AAUGUCCGUUCCACUACUAU-A263	RNA	Set 3 (AOS 1)	Subtelny et al., 2014
chrS_300	AAUGUCCGUUAUACCUACCU-A302	RNA	Set 3 (AOS 1)	Subtelny et al., 2014
